# Metabolic control of mitochondrial plasticity and extracellular vesicle biology drives Cryptococcus neoformans virulence

**DOI:** 10.64898/2026.03.02.708673

**Authors:** Nan Hong, Xuexin Bai, Hongshan Yuan, Pan Yu, Hannah Edwards, YiNing Ma, Wanqing Liao, Hulin Chen, Qi Zheng, Yang Wang, MengMeng Wang, Jianping Xu, Min Chen, Matthew Fisher

**Affiliations:** Department of Dermatology, Jinling Hospital, Affiliated Hospital of Medical School, Nanjing University, Nanjing, China; Department of Dermatology, Shanghai University of Medicine & Health Sciences Affiliated Zhoupu Hospital, Shanghai, China; Department of Infectious Disease Epidemiology, MRC Centre for Global Infectious Disease Analysis, School of Public Health, Imperial College, London, UK; Department of Burns and Plastic Surgery, Jinling Hospital, Affiliated Hospital of Medical School, Nanjing University, Nanjing, China; Shanghai Key Laboratory of Molecular Medical Mycology, Changzheng Hospital, Shanghai, China; Department of Dermatology, Guangdong Women and Children Hospital, Guangzhou, China; Center of Molecular Metabolism, Nanjing University of Science and Technology, Nanjing, China; Kidney Intensive Care Unit, National Clinical Research Centre of Kidney Diseases, Jinling Hospital, Affiliated Hospital of Medical School, Nanjing University, Nanjing, China; Clinical Laboratory Medicine Center, Yueyang Hospital of Integrated Traditional Chinese and Western Medicine, Shanghai University of Traditional Chinese Medicine, Shanghai, China; Department of Biology, McMaster University, Hamilton, Canada

**Author notes:** ***Corresponding authors:*** Matthew Fisher, Department of Infectious Disease Epidemiology, School of Public Health, Imperial College, 80 Wood Lane, London W12 0BZ, United Kingdom.; Min Chen, Department of Dermatology, Shanghai University of Medicine & Health Sciences Affiliated Zhoupu Hospital, Zhouyuan Road 1500, Shanghai, China.; Nan Hong, Department of Dermatology, Jinling Hospital, 305 Zhongshan Road, Nanjing, China. Contributed equally (Nan Hong, Xuexin Bai, Hongshan Yuan, Pan Yu).

**Keywords:** *Cryptococcus neoformans*, VNIa-5 subclade, Extracellular vesicles, Mitochondrial morphology, Glucose

## Abstract

Metabolic adaptation to nutrient stress is a key but poorly understood driver of fungal virulence. Here, we show that a dominant East Asian lineage of *Cryptococcus neoformans* (VNIa-5), which disproportionately infects immunocompetent hosts, has undergone lineage-specific rewiring of glucose-responsive stress pathways. Integrating population genomics, transcriptomics, and experimental infection models, we demonstrate that VNIa-5’s clinical dominance is not explained by environmental prevalence. Instead, selective activation of Snf1 signalling links glucose limitation to mitochondrial tubularisation, extracellular vesicle remodelling, and enhanced melanization. Under low-glucose conditions, VNIa-5 exhibits marked mitochondrial plasticity and extracellular vesicle compositional shifts resembling hypervirulent outbreak lineages of *Cryptococcus gattii*. Following experimental induction of dormancy, VNIa-5 shows significantly increased virulence *in vivo* compared with the closely related but clinically rare VNIa-31 subclade, with host survival tightly correlated with mitochondrial morphology. These findings identify metabolic stress integration as a central mechanism shaping cryptococcal virulence and disease in immunocompetent human hosts.
