## Supplementary material for "Metabolic control of mitochondrial plasticity and extracellular vesicle biology drives Cryptococcus neoformans virulence": Table S1

### Sheet: Isolates information
Strain	Subclade	Origin	City	Longtitude	Latitude	Temperature zone	Region	GSA accession
CH1	VNIa-5 subclade	clinical isolate						CRR2034910
CH10	VNIa-5 subclade	clinical isolate						CRR2034911
CH11	VNIa-other	environmental isolate	Shenzhen, Guangdong	114.1	22.57	tropical	South	CRR2034912
CH12	VNIa-5 subclade	environmental isolate	Beijing	116.76	40.39	temperate	North	CRR2034913
CH13	VNIa-5 subclade	environmental isolate	Beijing	116.76	40.39	temperate	North	CRR2034914
CH14	VNIa-31 subclade	environmental isolate	Beijing	116.76	40.39	temperate	North	CRR2034915
CH15	VNIa-5 subclade	environmental isolate	Beijing	116.76	40.39	temperate	North	CRR2034916
CH16	VNIa-31 subclade	environmental isolate	Beijing	116.76	40.39	temperate	North	CRR2034917
CH17	VNIa-31 subclade	environmental isolate	Beijing	116.76	40.39	temperate	North	CRR2034918
CH18	VNIa-5 subclade	environmental isolate	Beijing	116.76	40.39	temperate	North	CRR2034919
CH19	VNIa-31 subclade	environmental isolate	Beijing	116.76	40.39	temperate	North	CRR2034920
CH2	VNIa-5 subclade	clinical isolate						CRR2034921
CH20	VNIa-other	environmental isolate	Luoyang, Henan	112.3	34.28	temperate	North	CRR2034922
CH21	VNIa-31 subclade	environmental isolate	Luoyang, Henan	112.3	34.28	temperate	North	CRR2034923
CH22	VNIa-31 subclade	environmental isolate	Luoyang, Henan	112.3	34.28	temperate	North	CRR2034924
CH23	VNIa-other	environmental isolate	Luoyang, Henan	112.3	34.28	temperate	North	CRR2034925
CH24	VNIa-31 subclade	environmental isolate	Luoyang, Henan	112.3	34.28	temperate	North	CRR2034926
CH25	VNIa-31 subclade	environmental isolate	Luoyang, Henan	112.3	34.28	temperate	North	CRR2034927
CH26	VNIa-other	environmental isolate	Shenzhen, Guangdong	114.1	22.57	tropical	South	CRR2034928
CH27	VNIa-31 subclade	environmental isolate	Xinxiang, Henan	114	35.23	temperate	North	CRR2034929
CH28	VNIa-31 subclade	environmental isolate	Shenzhen, Guangdong	114.1	22.57	tropical	South	CRR2034930
CH29	VNIa-5 subclade	clinical isolate						CRR2034931
CH3	VNIa-5 subclade	clinical isolate						CRR2034932
CH30	VNIa-other	environmental isolate	Jieyang, Guangdong	116.41	23.57	tropical	South	CRR2034933
CH31	VNIa-31 subclade	environmental isolate	Jieyang, Guangdong	116.41	23.57	tropical	South	CRR2034934
CH32	VNIa-31 subclade	environmental isolate	Jieyang, Guangdong	116.41	23.57	tropical	South	CRR2034935
CH33	VNIa-31 subclade	environmental isolate	Jieyang, Guangdong	116.41	23.57	tropical	South	CRR2034936
CH34	VNIa-31 subclade	environmental isolate	Jieyang, Guangdong	116.41	23.57	tropical	South	CRR2034937
CH35	VNIa-31 subclade	environmental isolate	Jieyang, Guangdong	116.41	23.57	tropical	South	CRR2034938
CH36	VNIa-31 subclade	environmental isolate	Jieyang, Guangdong	116.41	23.57	tropical	South	CRR2034939
CH37	VNIa-31 subclade	environmental isolate	Jieyang, Guangdong	116.41	23.57	tropical	South	CRR2034940
CH38	VNIa-31 subclade	environmental isolate	Jieyang, Guangdong	116.41	23.57	tropical	South	CRR2034941
CH39	VNIa-31 subclade	environmental isolate	Jieyang, Guangdong	116.41	23.57	tropical	South	CRR2034942
CH4	VNIa-5 subclade	clinical isolate						CRR2034943
CH40	VNIa-31 subclade	environmental isolate	Jieyang, Guangdong	116.41	23.57	tropical	South	CRR2034944
CH41	VNIa-other	clinical isolate						CRR2034945
CH42	VNIa-5 subclade	clinical isolate						CRR2034946
CH43	VNIa-5 subclade	clinical isolate						CRR2034947
CH44	VNIa-5 subclade	environmental isolate	Shuangyashan, Heilongjiang	131.16	46.69	temperate	North	CRR2034948
CH45	VNIa-5 subclade	environmental isolate	Wudalianchi, Heilongjiang	126.26	48.71	temperate	North	CRR2034949
CH46	VNIa-5 subclade	clinical isolate						CRR2034950
CH47	VNIa-5 subclade	environmental isolate	Changsha, Hunan	112.75	28.09	subtropical	South	CRR2034951
CH48	VNIa-other	environmental isolate	Changsha, Hunan	112.75	28.09	subtropical	South	CRR2034952
CH49	VNIa-other	clinical isolate						CRR2076276
CH5	VNIa-5 subclade	clinical isolate						CRR2034953
CH50	VNIa-other	clinical isolate						CRR2076277
CH51	VNIa-other	environmental isolate	Xishuangbanna, Yunnan	100.88	22.03	tropical	South	CRR2076278
CH52	VNIa-other	environmental isolate	Xishuangbanna, Yunnan	100.88	22.03	tropical	South	CRR2076279
CH53	VNIa-other	environmental isolate	Xishuangbanna, Yunnan	100.88	22.03	tropical	South	CRR2076280
CH54	VNIa-other	environmental isolate	Xishuangbanna, Yunnan	100.88	22.03	tropical	South	CRR2076281
CH55	VNIa-5 subclade	environmental isolate	Changzhou, Jiangsu	119.32	31.78	subtropical	South	CRR2034954
CH56	VNIa-5 subclade	environmental isolate	Changzhou, Jiangsu	119.32	31.78	subtropical	South	CRR2034955
CH57	VNIa-31 subclade	environmental isolate	Changzhou, Jiangsu	119.32	31.78	subtropical	South	CRR2034956
CH58	VNIa-5 subclade	environmental isolate	Nantong, Jiangsu	120.85	32	subtropical	South	CRR2034957
CH59	VNIa-5 subclade	environmental isolate	Yancheng, Jiangsu	120.71	33.25	temperate	North	CRR2034958
CH6	VNIa-5 subclade	clinical isolate						CRR2034959
CH60	VNIa-5 subclade	environmental isolate	Wuxi, Jiangsu	119.82	31.33	subtropical	South	CRR2034960
CH61	VNIa-31 subclade	environmental isolate	Wuxi, Jiangsu	119.82	31.33	subtropical	South	CRR2034961
CH62	VNIa-5 subclade	environmental isolate	Wuxi, Jiangsu	119.82	31.33	subtropical	South	CRR2034962
CH63	VNIa-5 subclade	clinical isolate						CRR2034963
CH64	VNIa-5 subclade	clinical isolate						CRR2034964
CH65	VNIa-5 subclade	clinical isolate						CRR2034965
CH66	VNIa-5 subclade	environmental isolate	Nanchong, Sichuan	106.65	31.4	subtropical	South	CRR2034966
CH67	VNIa-31 subclade	environmental isolate	Dezhou, Shandong	117.51	37.91	temperate	North	CRR2034967
CH68	VNIa-31 subclade	environmental isolate	Huangpu district, Shanghai	121.49	31.19	subtropical	South	CRR2034968
CH69	VNIa-31 subclade	environmental isolate	Huangpu district, Shanghai	121.49	31.19	subtropical	South	CRR2034969
CH7	VNIa-5 subclade	clinical isolate						CRR2034970
CH70	VNIb	environmental isolate	Fengxian district, Shanghai	121.6	31	subtropical	South	CRR2034971
CH71	VNIa-other	environmental isolate	Fengxian district, Shanghai	121.6	31	subtropical	South	CRR2034972
CH72	VNIa-31 subclade	environmental isolate	Xi'an, Shanxi	109.11	34.46	temperate	North	CRR2034973
CH73	VNIa-5 subclade	environmental isolate	Tianjing	117.58	39.3	temperate	North	CRR2034974
CH74	VNIa-other	clinical isolate						CRR2034975
CH75	VNIa-other	clinical isolate						CRR2034976
CH76	VNIa-31 subclade	clinical isolate						CRR2034977
CH77	VNIa-other	clinical isolate						CRR2034978
CH78	VNIa-5 subclade	clinical isolate						CRR2034979
CH79	VNIa-5 subclade	clinical isolate						CRR2034980
CH8	VNIa-5 subclade	clinical isolate						CRR2034981
CH80	VNIa-5 subclade	clinical isolate						CRR2034982
CH81	VNIa-5 subclade	clinical isolate						CRR2034983
CH9	VNIa-5 subclade	clinical isolate						CRR2034984

### Sheet: MLST analysis result
Literature PMID	Origin	Total VNI amount	VNIa-5 amount	VNIa-31 amount	VNI-other amount	VNIa-5 fraction	VNIa-31 fraction	HIV_infected	non-HIV	Molecular type
34038196	Clinical isotates	65	51	2	12	0.784615	0.0307692	VNIa-5 78.46% (51/65)	None	VNI
32895755	Clinical isotates	112	97	13	2	0.866071	0.116071	VNIa-5 82.69% (43/52)	VNIa-5 91.03% (71/78)	VNI,VGI
34790585	Clinical isotates	199	178	1	20	0.894472	0.00502513	VNIa-5 93.15% (68/73)	VNIa-5 87.30% (110/126)	VNI
25471194	Clinical isotates	79	76	1	2	0.962025	0.0126582	VNIa-5 90.47% (19/21)	VNIa-5 98.28% (57/58)	VNI,VNB,VGI,VGII
29367679	Clinical isotates	86	73	1	12	0.848837	0.0116279	VNIa-5 94.29% (33/35)	VNIa-5 78.43% (40/51)	VNI
25808662	Clinical isotates	41	34	3	4	0.829268	0.0731707	NA	NA	VNI,VGI,VGII
36466641	Clinical isotates	173	155	8	10	0.895954	0.0462428	VNIa-5 95.65% (22/23)	VNIa-5 88.67%(133/150)	hybrids:VNIII/VNIII,VNIII/VNIV; haploid: VNI,VGI,VGII
31870760	Clinical isotates	96	90	3	3	0.9375	0.03125	NA	NA	VNI,VNIV,VGII
27432767	Clinical isotates	303	272	19	12	0.89769	0.0627063	NA	NA	VNI,VNIII,VNIV,VGI,VGII
32849436	Clinical isotates	105	98	1	6	0.933333	0.00952381	VNIa-5 50.00% (2/4)	VNIa-5 95.05% (96/101)
This study	Clinical isotates	28	21	1	6	0.75	0.0357143	None	VNIa-5 75% (21/28)	VNI
Total		1287	1145	53	89	0.889666	0.041181	VNIa-5 87.18% (238/273)	VNIa-5 89.19% (528/592)
33269400	Environmental isolates	61	12	13	36	0.196721	0.213115			VNI,VNII
28431114	Environmental isolates	81	5	54	22	0.0617284	0.666667			VNI
This study	Environmental isolates	53	15	26	12	0.283019	0.490566			VNI
Total		195	32	93	70	0.164103	0.476923
