## Supplementary material for "Metabolic control of mitochondrial plasticity and extracellular vesicle biology drives Cryptococcus neoformans virulence": Table S2

Gene name	Scaffold	Start position	End position	Ncbi gene name	Alias name	Pfam	Interpro annotation
FUN_000913	2	110	3648	CNAG_04548			IPR011545 DEAD/DEAH box helicase domain;IPR027417 P-loop containing nucleoside triphosphate hydrolase
FUN_000914	2	4861	5977	NA	PAD	PF05870;PF10703;PF22036	IPR008729 Phenolic acid decarboxylase;IPR012674 Calycin
FUN_000915	2	7413	9815	CNAG_01461		PF13593	IPR016833 Putative sodium bile acid cotransporter;IPR038770 Sodium/solute symporter superfamily
FUN_000916	2	9993	14535	CNAG_08002	VPS54	PF07928	IPR012501 Vacuolar protein sorting-associated protein 54, C-terminal;IPR039745 Vacuolar protein sorting-associated protein 54
FUN_001068	2	398203	400975	CNAG_01608		PF01926	IPR006073 GTP binding domain;IPR023179 GTP-binding protein, orthogonal bundle domain superfamily;IPR027417 P-loop containing nucleoside triphosphate hydrolase;IPR030378 Circularly permuted (CP)-type guanine nucleotide-binding (G) domain;IPR050755 TRAFAC YlqF/YawG GTPases, Ribosome Maturation
FUN_001069	2	401241	402048	CNAG_07592
FUN_001070	2	402109	404504	CNAG_01609		PF01053	IPR000277 Cys/Met metabolism, pyridoxal phosphate-dependent enzyme;IPR015421 Pyridoxal phosphate-dependent transferase, major domain;IPR015422 Pyridoxal phosphate-dependent transferase, small domain;IPR015424 Pyridoxal phosphate-dependent transferase;IPR051750 Trans-sulfuration enzymes
FUN_001071	2	404349	408651	CNAG_01610	PEP3	PF05131	IPR000547 Clathrin, heavy chain/VPS, 7-fold repeat;IPR007810 Pep3/Vps18/deep orange, beta-propeller domain
FUN_001072	2	408856	411620	CNAG_01611		PF00615	IPR016137 RGS domain;IPR036305 RGS domain superfamily;IPR044926 RGS, subdomain 2
FUN_001087	2	449680	451393	CNAG_01625		PF10294	IPR019410 Lysine methyltransferase;IPR029063 S-adenosyl-L-methionine-dependent methyltransferase superfamily
FUN_001088	2	451404	455177	CNAG_01626		PF00249;PF00569;PF04433	IPR000433 Zinc finger, ZZ-type;IPR001005 SANT/Myb domain;IPR007526 SWIRM domain;IPR009057 Homedomain-like superfamily;IPR016827 Transcriptional adaptor 2;IPR017884 SANT domain;IPR017930 Myb domain;IPR036388 Winged helix-like DNA-binding domain superfamily;IPR041983 ADA2-like, zinc finger, ZZ-type;IPR043145 Zinc finger, ZZ-type superfamily;IPR055141 None
FUN_001089	2	454693	456290	CNAG_01627		PF01593;PF13450	IPR002937 Amine oxidase;IPR036188 FAD/NAD(P)-binding domain superfamily;IPR050281 Flavin monoamine oxidase and related enzymes
FUN_001090	2	456137	456986	CNAG_01628	RPS20	PF00338	IPR001848 Small ribosomal subunit protein uS10;IPR005729 Small ribosomal subunit protein uS10, eukaryotic/archaeal;IPR018268 Small ribosomal subunit protein uS10, conserved site;IPR027486 Small ribosomal subunit protein uS10 domain;IPR036838 Small ribosomal subunit protein uS10 domain superfamily
FUN_001091	2	457140	457994	CNAG_01629	TRM112	PF03966	IPR005651 Trm112-like;IPR039127 Multifunctional methyltransferase subunit Trm112
FUN_001092	2	458002	460518	CNAG_01630	PFS2	PF00400;PF08662;PF12894	IPR001680 WD40 repeat;IPR015943 WD40/YVTN repeat-like-containing domain superfamily;IPR036322 WD40-repeat-containing domain superfamily;IPR045245 Pre-mRNA 3' end processing protein Pfs2-like
FUN_001424	2	1309257	1310572	CNAG_02821	RMP1		IPR047205 Ribonuclease MRP protein subunit RMP1
FUN_001425	2	1310800	1314417	CNAG_02822	ICP4
FUN_001978	3	711949	713796	CNAG_01132		PF00076	IPR000504 RNA recognition motif domain;IPR012677 Nucleotide-binding alpha-beta plait domain superfamily;IPR034228 Nop6, RNA recognition motif;IPR035979 RNA-binding domain superfamily
FUN_001979	3	714197	715812	CNAG_01133	LCL3	PF00565	IPR016071 Staphylococcal nuclease (SNase-like), OB-fold;IPR035437 SNase-like, OB-fold superfamily
FUN_001980	3	714786	719525	CNAG_01134		PF10257	IPR019384 FHF complex subunit HOOK interacting protein
FUN_001981	3	719463	721380	CNAG_07440	PAC1_1	PF00400	IPR001680 WD40 repeat;IPR015943 WD40/YVTN repeat-like-containing domain superfamily;IPR019775 WD40 repeat, conserved site;IPR020472 G-protein beta WD-40 repeat;IPR036322 WD40-repeat-containing domain superfamily
FUN_002262	3	1428156	1430422	CNAG_01404	HSP71		IPR013126 Heat shock protein 70 family;IPR043129 ATPase, nucleotide binding domain
FUN_002263	3	1430520	1433242	CNAG_01405
FUN_002264	3	1433391	1435177	CNAG_01406			IPR018130 Small ribosomal subunit protein uS2, conserved site
FUN_002265	3	1435334	1440525	CNAG_01408	SEC7	PF01369;PF15410	IPR000904 Sec7 domain;IPR001849 Pleckstrin homology domain;IPR011993 PH-like domain superfamily;IPR023394 Sec7, C-terminal domain superfamily;IPR035999 Sec7 domain superfamily;IPR041681 Pleckstrin homology domain 9
FUN_003534	6	1118511	1120317	CNAG_06613		PF00226;PF09320	IPR001623 DnaJ domain;IPR015399 Domain of unknown function DUF1977, DnaJ-like;IPR018253 DnaJ domain, conserved site;IPR036869 Chaperone J-domain superfamily;IPR051100 DnaJ subfamily B/C chaperone co-factors
FUN_003535	6	1120464	1121353	CNAG_06612	SDE2	PF13019;PF22782	IPR024974 Sde2, ubiquitin domain;IPR051421 RNA Processing and DNA Damage Response Regulator;IPR053822 SDE2-like domain
FUN_003536	6	1122805	1127206	CNAG_06611	RPA2	PF00562;PF04560;PF04561;PF04563;PF04565;PF06883	IPR007120 DNA-directed RNA polymerase, subunit 2, hybrid-binding domain;IPR007121 RNA polymerase, beta subunit, conserved site;IPR007641 RNA polymerase Rpb2, domain 7;IPR007642 RNA polymerase Rpb2, domain 2;IPR007644 RNA polymerase, beta subunit, protrusion;IPR007645 RNA polymerase Rpb2, domain 3;IPR009674 DNA-directed RNA polymerase I subunit RPA2, domain 4;IPR014724 RNA polymerase Rpb2, OB-fold…
FUN_003537	6	1127600	1130447	CNAG_06610		PF07690	IPR011701 Major facilitator superfamily;IPR036259 MFS transporter superfamily
FUN_003598	6	1299755	1301937	CNAG_06553	SIP1	PF04739;PF16561	IPR006828 Association with the SNF1 complex (ASC) domain;IPR013783 Immunoglobulin-like fold;IPR014756 Immunoglobulin E-set;IPR032640 AMP-activated protein kinase, glycogen-binding domain;IPR037256 ASC domain superfamily;IPR050827 CRP1/MDG1 DNA-binding & kinase subunit
FUN_003599	6	1302088	1305013	CNAG_06552	SNF1	PF00069;PF07714;PF14531	IPR000719 Protein kinase domain;IPR008271 Serine/threonine-protein kinase, active site;IPR011009 Protein kinase-like domain superfamily;IPR013896 Carbon catabolite-derepressing protein kinase, ubiquitin-associated domain;IPR017441 Protein kinase, ATP binding site;IPR028375 KA1 domain/Ssp2, C-terminal;IPR032270 AMPK, C-terminal adenylate sensor domain
FUN_003600	6	1305500	1308474	CNAG_06551		PF00755	IPR000542 Acyltransferase ChoActase/COT/CPT;IPR023213 Chloramphenicol acetyltransferase-like domain superfamily;IPR039551 Choline/carnitine acyltransferase domain;IPR042231 Choline/Carnitine o-acyltransferase, domain 2;IPR042572 Carnitine o-acyltransferase, N-terminal
FUN_003601	6	1308921	1316262	CNAG_06550			IPR015943 WD40/YVTN repeat-like-containing domain superfamily;IPR026054 Nuclear pore complex protein;IPR039462 Nucleoporin Nup159/Nup146, N-terminal
FUN_004076	7	1099527	1101219	CNAG_04122		PF00248	IPR020471 Aldo-keto reductase;IPR023210 NADP-dependent oxidoreductase domain;IPR036812 NADP-dependent oxidoreductase domain superfamily
FUN_004077	7	1101681	1102375	CNAG_04121
FUN_004078	7	1102797	1106572	CNAG_04120		PF00533;PF03031;PF12738	IPR001357 BRCT domain;IPR004274 FCP1 homology domain;IPR011947 FCP1-like phosphatase, phosphatase domain;IPR023214 HAD superfamily;IPR036412 HAD-like superfamily;IPR036420 BRCT domain superfamily;IPR039189 CTD phosphatase Fcp1
FUN_004079	7	1106969	1112381	CNAG_04119		PF00610;PF00621;PF00780;PF15405	IPR000219 Dbl homology (DH) domain;IPR000591 DEP domain;IPR001180 Citron homology (CNH) domain;IPR001849 Pleckstrin homology domain;IPR011993 PH-like domain superfamily;IPR035899 Dbl homology (DH) domain superfamily;IPR036388 Winged helix-like DNA-binding domain superfamily;IPR036390 Winged helix DNA-binding domain superfamily;IPR041675 Pleckstrin homology domain 5;IPR052233 Rho-type GTPase guani…
FUN_006195	13	449421	451122	CNAG_06420		PF00153	IPR002067 Mitochondrial carrier protein;IPR018108 Mitochondrial substrate/solute carrier;IPR023395 Mitochondrial carrier domain superfamily;IPR049563 Tricarboxylate transport protein-like
FUN_006196	13	451136	452623	CNAG_06421		PF01842;PF10369;PF13710;PF22629	IPR002912 ACT domain;IPR004789 Acetolactate synthase, small subunit;IPR019455 Acetolactate synthase, small subunit, C-terminal;IPR027271 Acetolactate synthase/Transcription factor NikR, C-terminal;IPR039557 AHAS, ACT domain;IPR045865 ACT-like domain;IPR053050 Acetolactate synthase regulatory subunit;IPR054480 Acetolactate synthase small subunit-like, ACT domain
FUN_006197	13	452376	454443	CNAG_06422	VEP5	PF10342	IPR018466 Yeast cell wall synthesis Kre9/Knh1-like, N-terminal;IPR045328 Yeast cell wall synthesis Kre9/Knh1
FUN_006198	13	454323	456586	CNAG_06423		PF10302;PF13373	IPR000626 Ubiquitin-like domain;IPR019413 DSC E3 ubiquitin ligase complex subunit 3, ubiquitin-like domain;IPR025390 DSC E3 ubiquitin ligase complex subunit 3, C-terminal;IPR029071 Ubiquitin-like domain superfamily;IPR045226 DSC E3 ubiquitin ligase complex subunit 3
FUN_006199	13	456580	458410	CNAG_06424	SUR7	PF06687	IPR009571 Membrane protein SUR7/Rim9-like, fungi;IPR052413 SUR7 domain-containing protein
FUN_006200	13	458616	461969	CNAG_06425		PF00172;PF04082	IPR001138 Zn(2)Cys(6) fungal-type DNA-binding domain;IPR007219 Transcription factor domain, fungi;IPR036864 Zn(2)-C6 fungal-type DNA-binding domain superfamily;IPR052202 Yeast Metabolic Pathway Regulatory Proteins
FUN_006455	14	387280	390249	CNAG_06135		PF04479	IPR007568 RTA-like protein
FUN_006456	14	390326	395053	CNAG_06136		PF04082	IPR007219 Transcription factor domain, fungi;IPR036864 Zn(2)-C6 fungal-type DNA-binding domain superfamily;IPR051615 Transcriptional Regulatory Elements
FUN_006457	14	396058	396624	CNAG_06137
FUN_006458	14	397372	399306	CNAG_06138		PF10276	IPR019401 Zinc finger, CHCC-type
FUN_006459	14	398257	400669	CNAG_06139			IPR016181 Acyl-CoA N-acyltransferase;IPR053013 Lysine Acetyltransferase
FUN_007418	2	1316250	1321068	CNAG_02823		PF00270;PF00271;PF00570;PF09382;PF16124	IPR001650 Helicase, C-terminal domain-like;IPR002121 HRDC domain;IPR002464 DNA/RNA helicase, ATP-dependent, DEAH-box type, conserved site;IPR004589 DNA helicase, ATP-dependent, RecQ type;IPR010997 HRDC-like superfamily;IPR011545 DEAD/DEAH box helicase domain;IPR014001 Helicase superfamily 1/2, ATP-binding domain;IPR018982 RQC domain;IPR027417 P-loop containing nucleoside triphosphate hydrolase;IP…
