## Supplementary material for "Metabolic control of mitochondrial plasticity and extracellular vesicle biology drives Cryptococcus neoformans virulence": Table S3

Gene	Ncbi gene name	VNIa-5 median coverage	VNIa-31 median coverage	Interpro annotation
FUN_000002	CNAG_01865	1.09532	0	IPR004838 Aminotransferases, class-I, pyridoxal-phosphate-binding site;IPR004839 Aminotransferase, class I/classII, large domain;IPR015421 Pyridoxal phosphate-dependent transferase, major domain;IPR015422 Pyridoxal phosphate-dependent transferase, small domain;IPR015424 Pyridoxal phosphate-dependent transferase;IPR050478 Ethylene and sulfur compound biosynthesis-related protein
FUN_000003	CNAG_00004	1.111695	0.00103238	IPR007219 Transcription factor domain, fungi;IPR013087 Zinc finger C2H2-type;IPR036236 Zinc finger C2H2 superfamily;IPR051059 Fungal Transcription Factors with Zinc Finger Domains
FUN_000004	CNAG_06890	1.05614	0.188045	IPR011701 Major facilitator superfamily;IPR036259 MFS transporter superfamily
FUN_001248	CNAG_07631	1.003455	0.110145
FUN_001704	CNAG_04100	1.054655	0.00422537
FUN_001705	CNAG_06957	0.936819	0.0514233
FUN_001708	CNAG_05378	1.0366	0	IPR002347 Short-chain dehydrogenase/reductase SDR;IPR020904 Short-chain dehydrogenase/reductase, conserved site;IPR036291 NAD(P)-binding domain superfamily
FUN_001885	CNAG_01041	0.981944	0
FUN_002537	CNAG_03084	1.061725	0	IPR006175 YjgF/YER057c/UK114 family;IPR035959 RutC-like superfamily
FUN_002538	CNAG_03085	1.03739	0	IPR009799 EthD domain;IPR011008 Dimeric alpha-beta barrel
FUN_002943	CNAG_04507	1.015165	0
FUN_003575	CNAG_04441	0.930948	0.10517
FUN_004101	CNAG_00128	1.06858	0
FUN_004919	CNAG_02723	1.04111	0	IPR050987 ABC-transporter-regulating transcription factor-like
FUN_004920	CNAG_01862	1.066235	0	IPR005828 Major facilitator, sugar transporter-like;IPR005829 Sugar transporter, conserved site;IPR020846 Major facilitator superfamily domain;IPR036259 MFS transporter superfamily;IPR050360 Major Facilitator Superfamily Sugar Transporters
FUN_004923	CNAG_00853	1.056635	0
FUN_004975	CNAG_04982	0.964033	0	IPR026030 Purine-cytosine permease Fcy2/21/22
FUN_004994	CNAG_04998	1.007365	0	IPR011990 Tetratricopeptide-like helical domain superfamily
FUN_005363	CNAG_05330	0.9152125	0	IPR003663 Sugar/inositol transporter;IPR005828 Major facilitator, sugar transporter-like;IPR005829 Sugar transporter, conserved site;IPR020846 Major facilitator superfamily domain;IPR036259 MFS transporter superfamily;IPR050360 Major Facilitator Superfamily Sugar Transporters
FUN_005713	CNAG_00814	1.04502	0.0478357
FUN_006011	CNAG_07043	1.06847	0.00256242
FUN_006253	CNAG_05563	0.9575485	0.144034
FUN_006306	CNAG_05338	0.939899	0
FUN_006651	CNAG_02392	0.9779815	0.115953
FUN_007401	CNAG_07561	1.060945	0.00520156	IPR006115 6-phosphogluconate dehydrogenase, NADP-binding;IPR006183 6-phosphogluconate dehydrogenase;IPR036291 NAD(P)-binding domain superfamily
