## Supplementary material for "Metabolic control of mitochondrial plasticity and extracellular vesicle biology drives Cryptococcus neoformans virulence": Table S4

### Sheet: DEGs
Gene	Ncbi gene name	logFC	P value	FDR P value	Expression	Functional annotation
FUN_003098	CNAG_00001	1.74005	6.84E-06	0.000158733	up	hypothetical protein
FUN_000008	CNAG_00005	1.50985	4.32E-05	0.000773207	up	TPR repeat-containing protein
FUN_000018	CNAG_00013	1.22573	4.07E-09	2.79E-07	up	hypothetical protein
FUN_000019	CNAG_00014	-1.5835	1.28E-06	3.86E-05	down	hypothetical protein
FUN_000022	CNAG_00017	1.39932	8.10E-07	2.58E-05	up	hypothetical protein
FUN_000115	CNAG_00107	1.53627	1.98E-12	2.53E-10	up	hypothetical protein
FUN_000172	CNAG_00165	-1.39237	6.59E-07	2.18E-05	down	methylthioadenosine phosphorylase
FUN_000245	CNAG_00236	1.31216	1.80E-05	0.000363963	up	8-amino-7-oxononanoate synthase
FUN_000257	CNAG_00247	-4.42446	2.96E-14	5.62E-12	down	alpha-aminoadipic semialdehyde synthase
FUN_000303	CNAG_00292	1.28468	5.24E-09	3.53E-07	up	zinc finger protein
FUN_000311	CNAG_00300	-2.18018	4.14E-18	1.39E-15	down	gamma-tubulin complex component 2
FUN_000313	CNAG_00302	-2.89752	2.37E-08	1.32E-06	down	hypothetical protein
FUN_000346	CNAG_00331	-2.19941	2.44E-06	6.54E-05	down	anon-23da protein
FUN_000421	CNAG_00391	1.93647	9.84E-06	0.000214747	up	hypothetical protein
FUN_000430	CNAG_00400	1.05659	1.29E-07	5.52E-06	up	secondary thiamine-phosphate synthase enzyme
FUN_000443	CNAG_00409	1.12199	3.07E-05	0.000580849	up	hypothetical protein
FUN_000448	CNAG_00414	-1.40852	2.84E-08	1.52E-06	down	hypothetical protein
FUN_000517	CNAG_00480	1.12975	3.79E-05	0.000692294	up	hypothetical protein
FUN_000522	CNAG_00485	1.07346	7.26E-06	0.000166734	up	hypothetical protein
FUN_000523	CNAG_00486	1.11502	1.71E-06	4.86E-05	up	succinate dehydrogenase assembly factor 2, mitochondrial
FUN_000578	CNAG_00539	1.38067	5.81E-08	2.83E-06	up	membrane transporter
FUN_000599	CNAG_00559	1.30394	7.40E-09	4.72E-07	up	hypothetical protein
FUN_000606	CNAG_00566	1.04136	6.51E-07	2.16E-05	up	DNA ligase 1
FUN_000628	CNAG_00586	1.44432	6.16E-07	2.06E-05	up	hypothetical protein: VEP14
FUN_000633	CNAG_00591	1.99454	3.95E-06	9.80E-05	up	hypothetical protein
FUN_000686	CNAG_00643	1.3557	7.24E-08	3.37E-06	up	hypothetical protein
FUN_000697	CNAG_00654	1.0961	2.31E-06	6.28E-05	up	sulfiredoxin
FUN_000704	CNAG_00661	-1.20563	3.31E-07	1.20E-05	down	hypothetical protein
FUN_000718	CNAG_00675	-1.38795	9.03E-08	4.10E-06	down	carnitine/acyl carnitine carrier
FUN_000753	CNAG_00706	1.43345	2.40E-07	9.15E-06	up	RNA-binding protein rnp24
FUN_000776	CNAG_00728	-1.2916	2.68E-06	7.05E-05	down	dityrosine transporter
FUN_000784	CNAG_00735	-3.9162	5.32E-40	1.31E-36	down	aldehyde dehydrogenase family 7 member A1
FUN_001819	CNAG_00789	3.64351	3.39E-07	1.22E-05	up	hypothetical protein
FUN_003978	CNAG_00789	2.38447	5.82E-06	0.000136342	up	hypothetical protein
FUN_007428	CNAG_00814	1.73388	7.42E-06	0.000169539	up	hypothetical protein
FUN_000866	CNAG_00815	1.20291	1.23E-05	0.000262291	up	MFS transporter, SIT family, siderophore-iron:H symporter
FUN_000878	CNAG_00826	2.11896	8.98E-14	1.55E-11	up	dihydroxyacetone kinase
FUN_005366	CNAG_00858	-3.08323	6.29E-17	1.72E-14	down	hypothetical protein
FUN_002535	CNAG_00859	-7.24174	7.21E-11	7.21E-09	down	hypothetical protein
FUN_001739	CNAG_00890	-1.06412	1.74E-06	4.93E-05	down	hypothetical protein
FUN_001818	CNAG_00980	2.00646	1.62E-06	4.65E-05	up	hypothetical protein
FUN_003979	CNAG_00980	3.12941	4.47E-05	0.000790389	up	hypothetical protein
FUN_001836	CNAG_00996	-1.01085	1.22E-06	3.72E-05	down	dolichyl-phosphate-mannose-protein mannosyltransferase
FUN_001845	CNAG_01004	-1.44172	2.89E-06	7.50E-05	down	hypothetical protein
FUN_001854	CNAG_01013	-1.94758	1.05E-17	3.24E-15	down	chromatin binding protein
FUN_001868	CNAG_01026	-1.30202	1.28E-08	7.74E-07	down	gamma-glutamyltransferase
FUN_001874	CNAG_01031	1.26387	5.86E-05	0.00099228	up	hypothetical protein
FUN_001880	CNAG_01036	-1.14213	1.17E-05	0.000251114	down	geranylgeranyl transferase type-2 subunit beta
FUN_001884	CNAG_01040	-2.57066	2.89E-06	7.50E-05	down	carboxypeptidase D
FUN_001896	CNAG_01051	-1.41582	9.81E-09	6.10E-07	down	dynactin 1
FUN_001916	CNAG_01071	-1.12303	1.93E-06	5.36E-05	down	hypothetical protein
FUN_001918	CNAG_01073	-1.14218	4.67E-06	0.000113771	down	hypothetical protein
FUN_001983	CNAG_01136	1.09465	1.83E-07	7.24E-06	up	hypothetical protein
FUN_002036	CNAG_01187	1.01831	4.86E-05	0.000850636	up	ribosome production factor 2
FUN_002106	CNAG_01258	-1.37919	8.35E-11	8.13E-09	down	hypothetical protein
FUN_002149	CNAG_01295	1.02379	2.69E-06	7.05E-05	up	acyl carrier protein
FUN_002189	CNAG_01335	-1.30277	2.02E-07	7.87E-06	down	hypothetical protein
FUN_004249	CNAG_01368	4.33925	5.77E-09	3.78E-07	up	hypothetical protein
FUN_004973	CNAG_01368	3.83569	9.21E-10	7.49E-08	up	hypothetical protein
FUN_002247	CNAG_01390	1.34319	2.95E-06	7.60E-05	up	adenine phosphoribosyltransferase
FUN_002248	CNAG_01391	1.25941	5.49E-09	3.66E-07	up	cell division cycle protein 37
FUN_000922	CNAG_01467	1.47897	6.68E-06	0.000155463	up	solute carrier family 35, member F5
FUN_000934	CNAG_01479	1.58434	3.89E-10	3.35E-08	up	hypothetical protein
FUN_000943	CNAG_01489	-2.87722	1.14E-15	2.48E-13	down	maltose O-acetyltransferase
FUN_000983	CNAG_01525	1.17325	2.10E-05	0.000418232	up	hypothetical protein
FUN_000991	CNAG_01533	-1.84328	1.82E-08	1.04E-06	down	rho GTPase activator
FUN_001025	CNAG_01567	-1.12672	1.81E-07	7.22E-06	down	hypothetical protein
FUN_001064	CNAG_01604	-1.54453	3.48E-08	1.79E-06	down	TIGR01458 family HAD hydrolase
FUN_001065	CNAG_01605	-2.4577	9.01E-19	3.57E-16	down	rossman fold oxidoreductase
FUN_001116	CNAG_01653	1.50949	2.36E-07	9.11E-06	up	cytokine inducing-glycoprotein
FUN_001135	CNAG_01672	2.83949	8.98E-11	8.52E-09	up	Ras family protein
FUN_001145	CNAG_01681	-1.16575	1.47E-06	4.28E-05	down	cytosine permease
FUN_001159	CNAG_01695	2.40821	1.25E-18	4.64E-16	up	hypothetical protein
FUN_001160	CNAG_01696	1.32692	2.54E-08	1.38E-06	up	chaperone DnaJ
FUN_001210	CNAG_01744	1.07907	1.12E-06	3.46E-05	up	phosphatase
FUN_001225	CNAG_01759	-2.84462	1.66E-06	4.74E-05	down	vacuolar membrane protein
FUN_001246	CNAG_01781	-8.67274	4.65E-43	1.72E-39	down	hypothetical protein
FUN_004657	CNAG_01883	-1.91322	9.03E-08	4.10E-06	down	hypothetical protein
FUN_004615	CNAG_01925	1.20636	3.50E-06	8.80E-05	up	hypothetical protein
FUN_004610	CNAG_01930	1.03616	1.43E-07	5.98E-06	up	endopeptidase
FUN_004588	CNAG_01949	1.83781	1.05E-05	0.000228616	up	chlorophyll synthesis pathway protein BchC
FUN_004582	CNAG_01955	1.82945	8.65E-16	2.00E-13	up	alcohol dehydrogenase
FUN_004560	CNAG_01980	-2.49441	7.10E-08	3.34E-06	down	hypothetical protein
FUN_004554	CNAG_01983	-1.09847	1.19E-06	3.64E-05	down	cAMP-independent regulatory protein
FUN_004537	CNAG_02000	2.29272	2.92E-06	7.57E-05	up	short-chain dehydrogenase
FUN_004526	CNAG_02010	1.90087	1.32E-05	0.000276614	up	tartrate transporter
FUN_005722	CNAG_02026	-1.23521	1.73E-08	9.92E-07	down	hypothetical protein
FUN_005739	CNAG_02040	-2.17108	1.57E-06	4.53E-05	down	hypothetical protein
FUN_005762	CNAG_02060	-2.09674	5.40E-06	0.000128549	down	hypothetical protein
FUN_005809	CNAG_02103	-1.28764	1.13E-06	3.49E-05	down	hypothetical protein
FUN_005825	CNAG_02119	1.59699	2.97E-07	1.10E-05	up	hypothetical protein
FUN_005848	CNAG_02143	1.55435	2.29E-07	8.88E-06	up	hypothetical protein
FUN_005857	CNAG_02152	-1.0378	2.32E-05	0.000459874	down	hypothetical protein
FUN_005866	CNAG_02160	2.39547	1.49E-09	1.14E-07	up	hypothetical protein
FUN_005935	CNAG_02225	-2.07324	1.16E-17	3.44E-15	down	glucan 1,3-beta-glucosidase; EXG104
FUN_006723	CNAG_02323	1.1109	1.86E-07	7.30E-06	up	hypothetical protein
FUN_006634	CNAG_02406	-1.36345	2.68E-06	7.05E-05	down	cell division control protein 45
FUN_006592	CNAG_02444	1.04574	4.04E-05	0.000731657	up	hypothetical protein
FUN_006531	CNAG_02501	1.09954	1.26E-06	3.83E-05	up	hypothetical protein
FUN_006476	CNAG_02552	-1.27515	4.36E-06	0.000107607	down	transketolase
FUN_006472	CNAG_02556	-1.87122	9.54E-08	4.30E-06	down	phytanoyl-CoA dioxygenase family protein
FUN_006470	CNAG_02558	-5.61285	2.71E-14	5.28E-12	down	hypothetical protein
FUN_004843	CNAG_02561	2.06141	1.55E-06	4.47E-05	up	spermine transporter
FUN_004811	CNAG_02591	1.37393	4.20E-08	2.12E-06	up	hypothetical protein
FUN_004741	CNAG_02658	-1.46699	8.37E-06	0.000188148	down	hypothetical protein
FUN_004734	CNAG_02664	-1.21499	1.29E-08	7.74E-07	down	D-lactate dehydrogenase
FUN_004723	CNAG_02677	1.04428	2.94E-07	1.09E-05	up	cytoplasmic protein
FUN_004708	CNAG_02690	1.19659	6.26E-08	2.99E-06	up	pirin
FUN_004707	CNAG_02691	2.08278	3.05E-17	8.68E-15	up	hypothetical protein
FUN_004706	CNAG_02692	1.5859	4.98E-13	7.23E-11	up	nitroreductase family protein
FUN_004695	CNAG_02701	1.68702	1.47E-10	1.38E-08	up	hypothetical protein
FUN_004919	CNAG_02723	2.60246	7.62E-11	7.51E-09	up	fungal transcription factor
FUN_001335	CNAG_02728	1.15938	1.67E-07	6.80E-06	up	peroxin-13
FUN_001356	CNAG_02752	1.60886	2.29E-09	1.66E-07	up	short-chain dehydrogenase
FUN_001383	CNAG_02777	-1.76762	5.91E-13	8.09E-11	down	phosphate:H symporter
FUN_001425	CNAG_02822	-1.42211	2.87E-09	2.03E-07	down	transcriptional regulator ICP4
FUN_001457	CNAG_02856	-1.78007	9.39E-17	2.36E-14	down	potassium ion transporter
FUN_001472	CNAG_02869	1.87183	1.75E-07	7.06E-06	up	hypothetical protein
FUN_001473	CNAG_02870	1.26213	1.03E-06	3.21E-05	up	folylpolyglutamate synthase
FUN_001476	CNAG_02873	1.24637	3.14E-06	8.04E-05	up	signal peptidase I
FUN_001477	CNAG_02874	1.23612	7.17E-08	3.36E-06	up	hypothetical protein
FUN_001513	CNAG_02911	-1.70199	1.13E-13	1.90E-11	down	hypothetical protein
FUN_001561	CNAG_02958	2.66969	6.19E-25	4.17E-22	up	ferroxidase; CFO2
FUN_001588	CNAG_02984	2.1342	4.85E-07	1.67E-05	up	sarcosine oxidase
FUN_001598	CNAG_02993	1.24878	1.65E-08	9.52E-07	up	solute carrier family 39 , member 7
FUN_001656	CNAG_03048	-1.12461	3.21E-07	1.17E-05	down	gluconokinase
FUN_001683	CNAG_03075	-1.28965	6.20E-09	4.02E-07	down	DNA polymerase delta subunit 3
FUN_001684	CNAG_03076	-1.24431	3.22E-06	8.22E-05	down	hypothetical protein
FUN_002539	CNAG_03086	2.07614	3.06E-09	2.13E-07	up	hypothetical protein
FUN_002540	CNAG_03087	2.19368	4.25E-06	0.000105165	up	maltose permease
FUN_002543	CNAG_03090	2.97309	9.57E-17	2.36E-14	up	hypothetical protein
FUN_002545	CNAG_03092	2.10243	2.37E-09	1.70E-07	up	hypothetical protein
FUN_002571	CNAG_03115	-1.04989	1.26E-05	0.000267027	down	hypothetical protein
FUN_002599	CNAG_03137	-2.35321	8.46E-17	2.23E-14	down	CMGC/CDK protein kinase
FUN_002603	CNAG_03141	1.76284	3.44E-05	0.000638382	up	hypothetical protein
FUN_002609	CNAG_03147	-1.06957	3.26E-06	8.30E-05	down	rhomboid-like protein
FUN_002683	CNAG_03213	-1.12712	1.39E-06	4.13E-05	down	UV damage endonuclease UvdE
FUN_002725	CNAG_03258	-2.17474	1.52E-13	2.44E-11	down	AGC protein kinase
FUN_002734	CNAG_03263	-1.11368	1.28E-05	0.000270094	down	translation elongation factor Tu
FUN_002744	CNAG_03272	-1.77105	9.39E-06	0.000207444	down	hypothetical protein
FUN_002864	CNAG_03387	-1.23849	1.41E-05	0.000291941	down	hypothetical protein
FUN_002882	CNAG_03401	-1.05126	1.29E-06	3.88E-05	down	hypothetical protein
FUN_002892	CNAG_03408	1.64714	4.41E-06	0.000108475	up	hypothetical protein
FUN_006489	CNAG_03412	-3.96024	6.95E-07	2.27E-05	down	chitinase
FUN_002944	CNAG_03455	1.90203	1.42E-08	8.38E-07	up	hypothetical protein
FUN_002879	CNAG_03478	3.76375	4.21E-12	4.79E-10	up	hypothetical protein
FUN_002975	CNAG_03485	-1.14107	2.85E-07	1.07E-05	down	polyamine transporter 1
FUN_006913	CNAG_03622	-1.32933	1.66E-07	6.79E-06	down	cell polarity protein mor2
FUN_006936	CNAG_03643	-2.06339	1.78E-06	5.00E-05	down	hypothetical protein
FUN_006939	CNAG_03644	-1.5628	7.87E-08	3.62E-06	down	hypothetical protein
FUN_006945	CNAG_03650	2.33944	3.34E-18	1.18E-15	up	hypothetical protein
FUN_006985	CNAG_03692	-1.83484	5.41E-13	7.56E-11	down	hypothetical protein
FUN_006990	CNAG_03696	-2.25396	8.56E-11	8.22E-09	down	hypothetical protein
FUN_006999	CNAG_03705	1.10046	8.02E-06	0.000182475	up	hypothetical protein
FUN_007002	CNAG_03707	1.01385	2.13E-05	0.000424515	up	efflux protein
FUN_007015	CNAG_03719	-3.33274	1.86E-29	2.75E-26	down	hypothetical protein
FUN_007019	CNAG_03723	1.47476	4.80E-13	7.10E-11	up	nuclear protein
FUN_007121	CNAG_03829	-1.1446	3.20E-08	1.69E-06	down	L-carnitine dehydratase/bile acid-inducible protein F
FUN_007145	CNAG_03850	-1.15751	3.92E-06	9.76E-05	down	transcriptional activator SPT7
FUN_007421	CNAG_03883	1.39688	1.84E-10	1.68E-08	up	hypothetical protein
FUN_007194	CNAG_03898	-1.45406	8.61E-10	7.16E-08	down	phosphoadenosine phosphosulfate reductase
FUN_007235	CNAG_03939	-1.08572	9.07E-06	0.000202024	down	5-aminolevulinic acid synthase
FUN_007270	CNAG_03973	-1.19352	1.07E-06	3.32E-05	down	hydantoinase
FUN_007341	CNAG_04044	1.19686	9.48E-07	2.98E-05	up	U3 small nucleolar RNA-associated protein 6
FUN_007342	CNAG_04045	1.56948	4.30E-07	1.50E-05	up	hypothetical protein
FUN_007387	CNAG_04086	1.83844	2.09E-05	0.000418016	up	hypothetical protein
FUN_004088	CNAG_04112	1.15062	7.69E-08	3.56E-06	up	oxidoreductase
FUN_004039	CNAG_04160	1.88335	3.30E-05	0.000618941	up	hypothetical protein
FUN_003981	CNAG_04212	-1.01888	2.77E-05	0.000540103	down	hypothetical protein
FUN_003973	CNAG_04217	1.61668	1.51E-08	8.87E-07	up	phosphoenolpyruvate carboxykinase
FUN_003914	CNAG_04276	-2.58289	2.13E-25	1.75E-22	down	cytosine-purine permease
FUN_003874	CNAG_04314	1.56252	8.30E-07	2.64E-05	up	NAD kinase
FUN_003872	CNAG_04316	-1.11213	5.10E-05	0.000887218	down	NAD kinase
FUN_003864	CNAG_04324	-1.98841	2.64E-22	1.50E-19	down	hypothetical protein
FUN_003857	CNAG_04331	-3.16709	6.40E-23	3.95E-20	down	hypothetical protein
FUN_003855	CNAG_04333	-1.44112	1.30E-07	5.52E-06	down	hypothetical protein
FUN_003839	CNAG_04347	-1.45913	9.56E-13	1.29E-10	down	aspartate kinase
FUN_003782	CNAG_04402	1.41103	1.16E-07	5.06E-06	up	splicing factor U2AF 35 kDa subunit
FUN_003765	CNAG_04417	-2.36866	2.52E-12	3.05E-10	down	alpha-ketoglutarate-dependent 2,4-dichlorophenoxyacetate dioxygenase
FUN_003724	CNAG_04468	-1.51193	7.69E-07	2.47E-05	down	tartrate dehydrogenase
FUN_003678	CNAG_04507	-2.38185	3.71E-16	8.86E-14	down	hypothetical protein
FUN_003660	CNAG_04523	1.44985	6.87E-09	4.42E-07	up	glyceraldehyde-3-phosphate dehydrogenase, type I
FUN_003657	CNAG_04526	-1.63394	9.64E-08	4.31E-06	down	hypothetical protein
FUN_003647	CNAG_04535	1.41537	5.06E-07	1.73E-05	up	tartrate dehydrogenase
FUN_004509	CNAG_04553	-2.51174	5.76E-06	0.000135352	down	hypothetical protein
FUN_004506	CNAG_04556	-2.67294	1.58E-08	9.22E-07	down	translocation protein SEC62
FUN_004473	CNAG_04585	-5.22862	1.84E-13	2.89E-11	down	hypothetical protein
FUN_004389	CNAG_04663	-2.66253	1.09E-28	1.34E-25	down	hypothetical protein
FUN_004372	CNAG_04679	1.10925	3.25E-08	1.70E-06	up	histone deacetylase complex subunit
FUN_004354	CNAG_04697	1.23521	1.86E-07	7.30E-06	up	zinc finger protein
FUN_004353	CNAG_04698	1.32407	3.49E-07	1.25E-05	up	cytoplasmic protein
FUN_004341	CNAG_04710	-1.01243	6.81E-07	2.23E-05	down	hypothetical protein
FUN_004314	CNAG_04735	-1.69031	1.13E-05	0.000244202	down	extracellular elastinolytic metalloproteinase
FUN_004313	CNAG_04736	-2.19045	3.29E-26	3.48E-23	down	hypothetical protein
FUN_004296	CNAG_04751	1.15753	3.11E-08	1.66E-06	up	hypothetical protein
FUN_004290	CNAG_04756	-2.65406	6.19E-08	2.97E-06	down	hypothetical protein
FUN_004278	CNAG_04768	-1.10264	1.83E-06	5.13E-05	down	hypothetical protein
FUN_004203	CNAG_04835	1.96954	1.42E-06	4.20E-05	up	dihydrodipicolinate synthase
FUN_004202	CNAG_04836	-2.27528	1.04E-15	2.33E-13	down	nuclear protein
FUN_004201	CNAG_04837	1.48419	2.39E-06	6.44E-05	up	hypothetical protein
FUN_004183	CNAG_04855	-1.22262	5.70E-07	1.92E-05	down	hypothetical protein
FUN_004160	CNAG_04873	-1.68933	5.50E-06	0.000130429	down	hypothetical protein
FUN_004153	CNAG_04878	-1.5719	5.41E-13	7.56E-11	down	hypothetical protein
FUN_004144	CNAG_04889	1.08528	3.80E-05	0.000692294	up	hypothetical protein
FUN_004141	CNAG_04891	1.18553	1.59E-05	0.000328377	up	hypothetical protein; Ril1
FUN_004129	CNAG_04903	1.26091	1.66E-05	0.000340482	up	hypothetical protein
FUN_004124	CNAG_04907	1.02836	9.26E-06	0.000205027	up	hypothetical protein
FUN_004109	CNAG_04920	1.95645	4.65E-06	0.000113475	up	galactose transporter
FUN_004933	CNAG_04944	-1.38104	1.08E-08	6.64E-07	down	hypothetical protein
FUN_004934	CNAG_04945	-5.13053	1.97E-14	4.04E-12	down	hypothetical protein
FUN_004935	CNAG_04945	-1.73926	5.45E-07	1.84E-05	down	hypothetical protein
FUN_004994	CNAG_04998	3.76879	6.96E-06	0.000160856	up	hypothetical protein
FUN_005027	CNAG_05031	1.1611	1.17E-07	5.10E-06	up	3-oxoacid CoA-transferase
FUN_005035	CNAG_05039	-1.21331	1.47E-06	4.28E-05	down	hypothetical protein
FUN_005077	CNAG_05076	1.17649	4.17E-07	1.47E-05	up	hypothetical protein
FUN_005078	CNAG_05077	1.21318	1.36E-06	4.07E-05	up	glycosyl hydrolase
FUN_005092	CNAG_05087	-1.31668	1.71E-05	0.000348199	down	SET domain in regulating chromatin-mediated gene transcriptional activation and silencing
FUN_005125	CNAG_05115	-1.59756	1.90E-11	2.01E-09	down	sarcosine oxidase
FUN_005146	CNAG_05134	-1.22066	1.43E-06	4.21E-05	down	ornithine-oxo-acid transaminase
FUN_005166	CNAG_05154	-1.95242	2.86E-10	2.52E-08	down	membrane fraction protein
FUN_005174	CNAG_05161	-1.5447	7.14E-07	2.32E-05	down	hypothetical protein
FUN_005181	CNAG_05168	1.58895	1.62E-07	6.67E-06	up	hypothetical protein
FUN_005203	CNAG_05188	-1.91797	4.70E-05	0.000825989	down	hypothetical protein
FUN_005205	CNAG_05190	-1.13256	3.74E-07	1.33E-05	down	hypothetical protein
FUN_005216	CNAG_05201	-1.85224	1.47E-06	4.28E-05	down	DNA mismatch repair protein MSH4
FUN_005249	CNAG_05236	1.07167	1.31E-07	5.52E-06	up	hypothetical protein
FUN_005280	CNAG_05260	1.32047	2.03E-06	5.59E-05	up	glutamate decarboxylase
FUN_005284	CNAG_05264	-2.00297	4.15E-09	2.81E-07	down	alpha-amylase AmyA
FUN_005285	CNAG_05265	-1.46776	1.29E-07	5.52E-06	down	hypothetical protein
FUN_005286	CNAG_05266	-1.96952	3.81E-12	4.48E-10	down	membrane protein
FUN_005312	CNAG_05288	-1.07713	5.05E-06	0.000121438	down	HUS1 checkpoint protein
FUN_005326	CNAG_05299	-1.86107	1.82E-07	7.24E-06	down	oxidoreductase
FUN_005327	CNAG_05300	-1.52159	2.14E-08	1.20E-06	down	mitochondrial carrier protein
FUN_005329	CNAG_05303	1.75376	7.64E-18	2.46E-15	up	isocitrate lyase
FUN_005333	CNAG_05305	2.51167	2.41E-08	1.33E-06	up	hypothetical protein
FUN_005351	CNAG_05321	-1.85301	5.70E-10	4.85E-08	down	transposase subfamily
FUN_005362	CNAG_05329	2.51008	2.52E-06	6.74E-05	up	myo-inositol 2-dehydrogenase
FUN_005708	CNAG_05333	1.85873	2.70E-07	1.02E-05	up	hypothetical protein
FUN_005688	CNAG_05350	-1.77922	7.44E-10	6.26E-08	down	hypothetical protein
FUN_005648	CNAG_05388	1.27059	1.14E-09	8.94E-08	up	formamidopyrimidine-DNA glycosylase
FUN_005563	CNAG_05466	2.67319	8.06E-07	2.58E-05	up	hypothetical protein
FUN_005536	CNAG_05501	1.27981	3.37E-05	0.000627882	up	hypothetical protein
FUN_005473	CNAG_05565	2.02489	4.14E-05	0.000745575	up	hypothetical protein
FUN_005439	CNAG_05599	1.32946	9.48E-06	0.000208047	up	hypothetical protein
FUN_005397	CNAG_05641	-1.79728	2.51E-08	1.37E-06	down	hypothetical protein
FUN_005374	CNAG_05662	1.04925	4.67E-05	0.000821951	up	sugar transporter
FUN_005372	CNAG_05664	-2.04047	9.17E-19	3.57E-16	down	branched-chain-amino-acid transaminase
FUN_003429	CNAG_05675	-1.4309	1.74E-09	1.31E-07	down	trimethyllysine dioxygenase
FUN_003418	CNAG_05685	-2.17398	1.04E-20	5.13E-18	down	neutral amino acid transporter; located_in vacuolar membrane
FUN_003404	CNAG_05699	2.32098	2.87E-09	2.03E-07	up	hypothetical protein
FUN_003290	CNAG_05803	-1.29326	1.36E-05	0.000284291	down	exo-beta-1,3-glucanase
FUN_003284	CNAG_05809	-1.53134	1.61E-12	2.13E-10	down	ferrochelatase
FUN_003272	CNAG_05820	-2.4687	3.71E-25	2.74E-22	down	tryptophan aminotransferase
FUN_003269	CNAG_05822	-1.42021	4.83E-07	1.67E-05	down	protein RAI1
FUN_003191	CNAG_05894	-1.18287	2.74E-07	1.03E-05	down	dynein heavy chain 1, cytosolic
FUN_002880	CNAG_05911	3.26663	2.67E-13	4.03E-11	up	hypothetical protein
FUN_003149	CNAG_05937	-3.80142	3.87E-34	7.16E-31	down	hypothetical protein
FUN_003146	CNAG_05938	2.04186	2.39E-07	9.15E-06	up	hypothetical protein
FUN_003147	CNAG_05939	1.34483	5.06E-08	2.48E-06	up	hypothetical protein
FUN_003108	CNAG_05975	1.35677	4.06E-09	2.79E-07	up	ribonuclease Z
FUN_006307	CNAG_05989	-2.2407	3.19E-10	2.77E-08	down	hypothetical protein
FUN_004516	CNAG_06035	-1.06436	3.52E-05	0.000648273	down	alcohol dehydrogenase
FUN_006392	CNAG_06076	1.4332	8.78E-09	5.51E-07	up	cytoplasmic protein
FUN_006421	CNAG_06105	1.34023	2.81E-05	0.000545157	up	hypothetical protein
FUN_006431	CNAG_06115	-1.78647	1.53E-07	6.31E-06	down	acid phosphatase
FUN_002518	CNAG_06157	1.32165	3.75E-07	1.33E-05	up	hypothetical protein
FUN_002506	CNAG_06168	-1.17024	4.48E-08	2.24E-06	down	S-glutathione dehydrogenase
FUN_002502	CNAG_06172	-1.2744	4.17E-05	0.000748777	down	transketolase
FUN_002487	CNAG_06186	-2.14564	2.08E-12	2.60E-10	down	hypothetical protein
FUN_002440	CNAG_06229	1.27992	1.18E-06	3.63E-05	up	hypothetical protein
FUN_002435	CNAG_06234	5.84006	5.06E-06	0.000121438	up	hypothetical protein
FUN_005709	CNAG_06259	1.98005	5.04E-05	0.000879079	up	MFS transporter, SP family, general alpha glucoside:H symporter
FUN_006033	CNAG_06271	-2.04987	3.31E-05	0.000620056	down	hypothetical protein
FUN_006060	CNAG_06294	-3.36938	2.20E-43	1.62E-39	down	hypothetical protein
FUN_006065	CNAG_06299	2.10703	1.93E-06	5.36E-05	up	hypothetical protein
FUN_006068	CNAG_06302	1.17537	4.24E-07	1.49E-05	up	hypothetical protein
FUN_006105	CNAG_06337	-2.57239	5.22E-12	5.76E-10	down	hypothetical protein
FUN_006116	CNAG_06346	-1.32436	3.50E-05	0.00064641	down	hypothetical protein
FUN_006189	CNAG_06414	-1.22849	1.39E-09	1.07E-07	down	cytochrome c oxidase-assembly factor COX23, mitochondrial
FUN_006206	CNAG_06431	1.06967	1.25E-07	5.40E-06	up	acyl-CoA oxidase
FUN_006221	CNAG_06444	1.22703	1.13E-09	8.94E-08	up	signal peptidase
FUN_006222	CNAG_06445	1.01782	1.09E-05	0.000236466	up	CMGC/CDK/CDK7 protein kinase
FUN_006266	CNAG_06491	1.28586	1.39E-06	4.13E-05	up	hypothetical protein
FUN_006291	CNAG_06515	1.14957	1.69E-05	0.000345611	up	hypothetical protein
FUN_006293	CNAG_06517	-1.28098	2.34E-06	6.31E-05	down	cytoplasmic protein
FUN_004512	CNAG_06522	-4.92735	3.96E-12	4.57E-10	down	hypothetical protein
FUN_003599	CNAG_06552	1.38007	3.47E-08	1.79E-06	up	CAMK/CAMKL/AMPK protein kinase; SNF1
FUN_003598	CNAG_06553	1.52286	5.61E-14	9.88E-12	up	Association with the SNF1 complex domain;SIP1
FUN_003596	CNAG_06555	-1.18942	4.95E-08	2.44E-06	down	aromatic amino acid aminotransferase I
FUN_003581	CNAG_06570	-1.11359	1.88E-06	5.24E-05	down	hypothetical protein
FUN_003560	CNAG_06590	-1.04467	1.74E-05	0.000352792	down	hypothetical protein
FUN_003533	CNAG_06614	-1.31711	3.61E-08	1.84E-06	down	glycerophosphodiesterase
FUN_003529	CNAG_06617	-1.20982	4.53E-07	1.57E-05	down	hypothetical protein
FUN_003497	CNAG_06645	1.11304	3.13E-06	8.04E-05	up	methylenetetrahydrofolate dehydrogenase
FUN_003483	CNAG_06659	1.24964	1.14E-07	5.02E-06	up	hexosaminidase
FUN_003472	CNAG_06668	1.09952	4.53E-06	0.00011092	up	mitochondrial protein
FUN_002536	CNAG_06703	-3.24794	6.66E-07	2.19E-05	down	hypothetical protein
FUN_006861	CNAG_06718	1.44666	3.46E-06	8.73E-05	up	hypothetical protein
FUN_006805	CNAG_06771	1.24411	2.91E-05	0.00055735	up	hypothetical protein
FUN_006797	CNAG_06777	-2.53422	1.22E-19	5.30E-17	down	fructosyl amino acid oxidase
FUN_006796	CNAG_06778	-1.01998	3.95E-08	2.00E-06	down	serine-threonine kinase receptor-associated protein
FUN_006792	CNAG_06783	1.43412	5.67E-05	0.000968811	up	enoyl reductase
FUN_006787	CNAG_06785	-1.2343	2.48E-10	2.24E-08	down	kynurenine 3-monooxygenase
FUN_006786	CNAG_06786	-1.24726	5.29E-05	0.00091239	down	hypothetical protein
FUN_002355	CNAG_06827	1.58146	3.02E-07	1.10E-05	up	hypothetical protein
FUN_002396	CNAG_06871	-1.54882	2.81E-05	0.000545157	down	hypothetical protein
FUN_004899	CNAG_06924	-3.82279	1.01E-19	4.66E-17	down	beta-fructofuranosidase; SUC2, Invertase
FUN_004918	CNAG_06936	3.07753	3.34E-12	3.99E-10	up	beta-glucosidase
FUN_003091	CNAG_06942	1.15194	1.28E-05	0.000269661	up	nicotinamide mononucleotide permease
FUN_003092	CNAG_06943	2.17471	9.66E-08	4.31E-06	up	hypothetical protein
FUN_002108	CNAG_06949	1.34355	3.51E-06	8.80E-05	up	hypothetical protein
FUN_003089	CNAG_06968	1.34954	1.49E-06	4.33E-05	up	hypothetical protein
FUN_003083	CNAG_06978	1.97156	2.52E-05	0.000492986	up	cytoplasmic protein
FUN_003085	CNAG_06994	1.52158	3.70E-06	9.25E-05	up	hypothetical protein
FUN_005693	CNAG_07033	1.09128	7.26E-07	2.35E-05	up	hypothetical protein
FUN_006011	CNAG_07043	2.13111	6.11E-08	2.96E-06	up	hypothetical protein
FUN_000211	CNAG_07324	-1.34359	4.65E-12	5.21E-10	down	hypothetical protein
FUN_000307	CNAG_07347	1.22147	5.63E-06	0.000133084	up	heat shock protein
FUN_000308	CNAG_07348	1.48147	2.58E-07	9.80E-06	up	phosphopantothenoylcysteine decarboxylase
FUN_000357	CNAG_07354	1.25724	1.10E-09	8.81E-08	up	3'(2'),5'-bisphosphate nucleotidase
FUN_000358	CNAG_07355	-2.02873	2.64E-11	2.76E-09	down	hypothetical protein
FUN_000894	CNAG_07386	-1.27739	2.11E-08	1.19E-06	down	hypothetical protein
FUN_000911	CNAG_07389	-2.21373	1.22E-05	0.000262291	down	flavin-containing monooxygenase
FUN_002404	CNAG_07396	-7.37919	2.52E-13	3.88E-11	down	hypothetical protein
FUN_002371	CNAG_07402	-1.46335	6.45E-06	0.000150501	down	pantothenate transporter
FUN_002309	CNAG_07413	1.47214	8.62E-07	2.73E-05	up	nucleolar GTP-binding protein 2
FUN_002031	CNAG_07436	1.08885	3.35E-07	1.21E-05	up	hypothetical protein
FUN_001765	CNAG_07449	1.34274	1.75E-05	0.000354688	up	amino acid transporter
FUN_001763	CNAG_07450	1.41005	5.67E-11	5.75E-09	up	hypothetical protein
FUN_001511	CNAG_07513	-1.17842	2.61E-08	1.41E-06	down	hypothetical protein
FUN_001436	CNAG_07519	1.38357	9.47E-06	0.000208047	up	hypothetical protein
FUN_004787	CNAG_07566	-1.1701	2.88E-05	0.000555025	down	hypothetical protein
FUN_004915	CNAG_07583	1.72324	1.71E-06	4.86E-05	up	hypothetical protein
FUN_001148	CNAG_07597	1.83105	5.11E-07	1.73E-05	up	hypothetical protein
FUN_005714	CNAG_07651	-7.24136	1.55E-10	1.44E-08	down	DEAD-box ATP-dependent RNA helicase 26
FUN_003297	CNAG_07675	-1.24349	1.08E-07	4.76E-06	down	neurofibromin 1
FUN_003143	CNAG_07684	1.45246	3.06E-05	0.000580311	up	hypothetical protein
FUN_003145	CNAG_07703	1.51015	2.58E-06	6.88E-05	up	hypothetical protein
FUN_002542	CNAG_07707	1.8179	3.30E-06	8.37E-05	up	glycoside hydrolase family 3 domain-containing protein
FUN_002547	CNAG_07708	2.0263	5.75E-09	3.78E-07	up	hypothetical protein
FUN_003058	CNAG_07747	1.12716	4.66E-08	2.31E-06	up	acyl-CoA oxidase
FUN_003086	CNAG_07752	1.81172	1.10E-08	6.74E-07	up	UDP-galactopyranose mutase
FUN_003701	CNAG_07776	1.31932	7.68E-09	4.86E-07	up	tRNA pseudouridine synthase
FUN_004931	CNAG_07796	2.26328	2.06E-09	1.51E-07	up	uroporphyrinogen-III C-methyltransferase
FUN_004957	CNAG_07799	-2.72022	2.86E-06	7.47E-05	down	ABC transporter
FUN_005224	CNAG_07819	2.45379	2.46E-05	0.0004824	up	hypothetical protein
FUN_002497	CNAG_07909	-1.89761	1.39E-05	0.000287964	down	meiotic recombinase Dmc1
FUN_002486	CNAG_07911	-2.02684	1.75E-09	1.31E-07	down	streptomycin biosynthesis protein StrI
FUN_006219	CNAG_07940	1.79629	9.87E-07	3.10E-05	up	hypothetical protein
FUN_006237	CNAG_07942	1.00111	1.25E-05	0.000265887	up	cell division control protein 25, variant
FUN_000558	CNAG_07953	1.07368	9.62E-06	0.000210687	up	hypothetical protein
FUN_005361	CNAG_07977	1.2601	5.40E-06	0.000128549	up	hypothetical protein
FUN_006010	CNAG_08001	-5.07591	4.97E-14	8.98E-12	down	hypothetical protein
FUN_001169	CNAG_08005	1.58562	1.40E-07	5.87E-06	up	hypothetical protein
FUN_000003	NA	1.95378	8.93E-10	7.34E-08	up	KRAB domain-containing zinc finger protein,transcription factor
FUN_000348	NA	2.45484	7.15E-12	7.67E-10	up
FUN_000439	NA	1.4931	6.22E-07	2.07E-05	up	Plavaka transposase
FUN_000914	NA	-3.57833	7.02E-12	7.64E-10	down	Phenolic acid decarboxylase
FUN_001699	NA	-3.3842	9.03E-15	1.91E-12	down
FUN_001702	NA	2.5722	2.11E-12	2.60E-10	up
FUN_001928	NA	-2.64526	8.61E-06	0.000192965	down
FUN_002405	NA	-2.60804	8.81E-21	4.66E-18	down
FUN_003099	NA	2.40697	2.12E-06	5.81E-05	up
FUN_003218	NA	1.59957	2.25E-06	6.15E-05	up
FUN_003539	NA	-2.55512	1.99E-09	1.47E-07	down
FUN_004507	NA	-3.15203	1.97E-12	2.53E-10	down
FUN_004555	NA	-1.98016	2.64E-10	2.35E-08	down
FUN_004901	NA	2.38531	4.39E-05	0.0007831	up
FUN_004923	NA	2.32222	3.46E-08	1.79E-06	up
FUN_005265	NA	2.4161	1.49E-07	6.18E-06	up
FUN_005365	NA	-5.60133	1.26E-05	0.000267027	down
FUN_005371	NA	1.71798	1.24E-13	2.04E-11	up
FUN_005375	NA	2.19229	2.62E-06	6.96E-05	up
FUN_005616	NA	-2.1666	6.90E-08	3.27E-06	down
FUN_006146	NA	2.66319	2.32E-14	4.64E-12	up
FUN_006254	NA	-6.50564	1.39E-08	8.29E-07	down
FUN_006430	NA	-2.65226	3.14E-11	3.23E-09	down
FUN_006935	NA	-1.73121	1.24E-09	9.62E-08	down
FUN_007423	NA	-5.85448	4.57E-14	8.45E-12	down
FUN_007424	NA	-8.94468	6.80E-26	6.28E-23	down
FUN_007431	NA	1.76062	4.87E-06	0.000118109	up

### Sheet: GO enrichment of DEGs
GO term	Gene count	Genes	P value	Benjamini-Hochberg FDR
GO:0016020~membrane	59	CNAG_03090, CNAG_05190, CNAG_03692, CNAG_01073, CNAG_02040, CNAG_01031, CNAG_05076, CNAG_05154, CNAG_00890, CNAG_05300, CNAG_07402, CNAG_02993, CNAG_00331, CNAG_06994, CNAG_02873, CNAG_07449, CNAG_01467, CNAG_03644, CNAG_02911, CNAG_03408, CNAG_02558, CNAG_00814, CNAG_06271, CNAG_05188, CNAG_05662, CNAG_07684, CNAG_03087, CNAG_06942, CNAG_07799, CNAG_01695, CNAG_00485, CNAG_06785, CNAG_02026, CNA…	0.00492427	0.374245
GO:0055085~transmembrane transport	24	CNAG_03090, CNAG_05662, CNAG_04276, CNAG_02010, CNAG_03087, CNAG_06942, CNAG_06259, CNAG_02561, CNAG_01681, CNAG_07799, CNAG_07402, CNAG_03485, CNAG_05300, CNAG_00675, CNAG_02777, CNAG_04920, CNAG_01467, CNAG_07519, CNAG_03719, CNAG_01925, CNAG_00539, CNAG_00815, CNAG_03707, CNAG_00728	0.000603	0.123101
GO:0016491~oxidoreductase activity	11	CNAG_04663, CNAG_05329, CNAG_02752, CNAG_04417, CNAG_06294, CNAG_07752, CNAG_07796, CNAG_06035, CNAG_05321, CNAG_01605, CNAG_02692	0.0335008	1
GO:0051087~protein-folding chaperone binding	5	CNAG_07347, CNAG_06229, CNAG_02701, CNAG_01391, CNAG_02691	0.00931378	0.977947
GO:0008422~beta-glucosidase activity	4	CNAG_02225, CNAG_05803, CNAG_07707, CNAG_06936	0.0324389	1
GO:0008115~sarcosine oxidase activity	3	CNAG_05115, CNAG_06777, CNAG_02984	0.0303272	1
