## Supplementary material for "Metabolic control of mitochondrial plasticity and extracellular vesicle biology drives Cryptococcus neoformans virulence": Table S5

### Sheet: EV generated on YPD
Strain	Subclade	Origin	EV total number	sEV number	LEV number	sEV fraction
CH27	VNIa-31	environmental isolate	1.91E+09	9.09E+08	9.93E+08	0.4751
CH69	VNIa-31	environmental isolate	3.78E+09	1.97E+09	1.81E+09	0.5211
CH36	VNIa-31	environmental isolate	4.79E+09	2.55E+09	2.24E+09	0.5317
CH28	VNIa-31	environmental isolate	5.98E+09	3.23E+09	2.73E+09	0.5413
CH25	VNIa-31	environmental isolate	7.94E+09	4.35E+09	3.58E+09	0.5474
CH68	VNIa-31	environmental isolate	6.77E+09	3.72E+09	3.05E+09	0.5491
CH37	VNIa-31	environmental isolate	3.51E+09	1.94E+09	1.56E+09	0.5524
CH57	VNIa-31	environmental isolate	3.03E+09	1.68E+09	1.35E+09	0.5545
CH39	VNIa-31	environmental isolate	6.36E+09	3.62E+09	2.73E+09	0.5692
CH40	VNIa-31	environmental isolate	4.09E+09	2.35E+09	1.74E+09	0.5739
CH22	VNIa-31	environmental isolate	6.78E+09	4.33E+09	2.44E+09	0.6382
CH21	VNIa-31	environmental isolate	8.44E+09	5.39E+09	3.04E+09	0.6392
CH32	VNIa-31	environmental isolate	1.16E+10	7.47E+09	4.10E+09	0.6428
CH31	VNIa-31	environmental isolate	4.90E+09	3.27E+09	1.63E+09	0.6671
CH38	VNIa-31	environmental isolate	1.34E+10	9.06E+09	4.25E+09	0.6779
CH24	VNIa-31	environmental isolate	2.84E+10	1.98E+10	8.55E+09	0.6979
CH14	VNIa-31	environmental isolate	6.97E+09	4.94E+09	2.01E+09	0.709
CH67	VNIa-31	environmental isolate	3.72E+10	2.65E+10	9.83E+09	0.7119
CH34	VNIa-31	environmental isolate	1.11E+10	7.93E+09	3.11E+09	0.7161
CH35	VNIa-31	environmental isolate	2.01E+10	1.45E+10	5.37E+09	0.7231
CH76	VNIa-31	clinical isolate	2.95E+09	2.14E+09	8.09E+08	0.7259
CH17	VNIa-31	environmental isolate	6.54E+09	5.05E+09	1.47E+09	0.7728
CH72	VNIa-31	environmental isolate	1.07E+10	8.44E+09	2.28E+09	0.7872
CH19	VNIa-31	environmental isolate	3.10E+10	2.54E+10	5.53E+09	0.8189
CH33	VNIa-31	environmental isolate	6.24E+10	5.11E+10	9.08E+09	0.8198
CH61	VNIa-31	environmental isolate	2.61E+10	2.38E+10	2.12E+09	0.9091
CH16	VNIa-31	environmental isolate	2.48E+10	2.36E+10	1.13E+09	0.951
CH63	VNIa-5	clinical isolate	3.18E+09	1.60E+09	1.59E+09	0.5018
CH73	VNIa-5	environmental isolate	5.61E+09	3.10E+09	2.49E+09	0.5524
CH7	VNIa-5	clinical isolate	2.13E+09	1.50E+09	6.32E+08	0.7032
CH59	VNIa-5	environmental isolate	4.38E+09	3.09E+09	1.28E+09	0.705
CH45	VNIa-5	environmental isolate	5.57E+09	4.09E+09	1.48E+09	0.7341
CH55	VNIa-5	environmental isolate	1.15E+10	8.61E+09	2.91E+09	0.7468
CH78	VNIa-5	clinical isolate	8.96E+09	6.70E+09	2.26E+09	0.7478
CH65	VNIa-5	clinical isolate	8.92E+09	6.68E+09	2.21E+09	0.7489
CH44	VNIa-5	environmental isolate	5.18E+09	3.93E+09	1.24E+09	0.758
CH66	VNIa-5	environmental isolate	8.08E+09	6.18E+09	1.89E+09	0.764
CH12	VNIa-5	environmental isolate	4.85E+09	3.72E+09	1.13E+09	0.7662
CH79	VNIa-5	clinical isolate	1.64E+10	1.27E+10	3.73E+09	0.7726
CH42	VNIa-5	clinical isolate	6.90E+09	5.34E+09	1.55E+09	0.7738
CH8	VNIa-5	clinical isolate	1.86E+10	1.44E+10	4.09E+09	0.7772
CH5	VNIa-5	clinical isolate	7.70E+09	5.99E+09	1.71E+09	0.7781
CH62	VNIa-5	environmental isolate	1.76E+10	1.38E+10	3.77E+09	0.7842
CH47	VNIa-5	environmental isolate	7.90E+09	6.24E+09	1.64E+09	0.7896
CH3	VNIa-5	clinical isolate	1.07E+10	8.65E+09	2.08E+09	0.8046
CH46	VNIa-5	clinical isolate	8.23E+09	6.65E+09	1.58E+09	0.8071
CH18	VNIa-5	environmental isolate	2.10E+10	1.70E+10	3.91E+09	0.8099
CH4	VNIa-5	clinical isolate	1.18E+10	9.74E+09	2.01E+09	0.8257
CH80	VNIa-5	clinical isolate	5.49E+09	4.59E+09	9.01E+08	0.8359
CH64	VNIa-5	clinical isolate	1.08E+10	9.06E+09	1.74E+09	0.8386
CH60	VNIa-5	environmental isolate	2.11E+10	1.78E+10	3.28E+09	0.8428
CH81	VNIa-5	clinical isolate	1.53E+10	1.31E+10	2.20E+09	0.8562
CH15	VNIa-5	environmental isolate	6.68E+09	5.75E+09	9.26E+08	0.8613
CH9	VNIa-5	clinical isolate	8.89E+09	7.73E+09	1.15E+09	0.8704
CH29	VNIa-5	clinical isolate	1.51E+10	1.33E+10	1.74E+09	0.8832
CH2	VNIa-5	clinical isolate	5.97E+09	5.28E+09	6.94E+08	0.8838
CH10	VNIa-5	clinical isolate	7.04E+09	6.37E+09	6.49E+08	0.9059
CH43	VNIa-5	clinical isolate	1.86E+10	1.69E+10	1.67E+09	0.9089
CH58	VNIa-5	environmental isolate	4.52E+09	4.21E+09	3.09E+08	0.9316
CH6	VNIa-5	clinical isolate	1.03E+11	9.90E+10	3.94E+09	0.9599
CH56	VNIa-5	environmental isolate	8.34E+09	8.14E+09	1.94E+08	0.9767
CH13	VNIa-5	environmental isolate	2.03E+11	2.00E+11	1.87E+09	0.9853
CH1	VNIa-5	clinical isolate	7.11E+10	7.01E+10	7.12E+08	0.9855
CH11	VNIa-other	environmental isolate	1.66E+09	9.16E+08	7.39E+08	0.5521
CH26	VNIa-other	environmental isolate	8.54E+09	5.03E+09	3.50E+09	0.5883
CH30	VNIa-other	environmental isolate	8.49E+09	5.69E+09	2.78E+09	0.6701
CH53	VNIa-other	environmental isolate	1.09E+10	7.92E+09	2.90E+09	0.73
CH20	VNIa-other	environmental isolate	2.54E+10	1.87E+10	6.44E+09	0.7383
CH77	VNIa-other	clinical isolate	1.28E+10	9.60E+09	3.19E+09	0.7474
CH71	VNIa-other	environmental isolate	8.79E+09	6.66E+09	2.11E+09	0.7578
CH23	VNIa-other	environmental isolate	4.87E+10	3.72E+10	1.09E+10	0.7627
CH52	VNIa-other	environmental isolate	6.81E+09	5.28E+09	1.52E+09	0.7754
CH51	VNIa-other	environmental isolate	4.26E+09	3.31E+09	9.53E+08	0.7763
CH48	VNIa-other	environmental isolate	7.48E+09	5.91E+09	1.55E+09	0.7896
CH74	VNIa-other	clinical isolate	4.39E+09	3.55E+09	8.39E+08	0.809
CH49	VNIa-other	clinical isolate	3.25E+09	2.66E+09	5.82E+08	0.8207
CH41	VNIa-other	clinical isolate	1.15E+10	9.62E+09	1.84E+09	0.8397
CH54	VNIa-other	environmental isolate	2.73E+10	2.32E+10	4.07E+09	0.8489
CH50	VNIa-other	clinical isolate	7.69E+09	6.69E+09	9.89E+08	0.8703
CH75	VNIa-other	clinical isolate	9.46E+09	8.74E+09	7.15E+08	0.9244
CH70	VNIb	environmental isolate	4.74E+09	4.11E+09	6.20E+08	0.8655

### Sheet: EV under LG or HG
strain	Type	Total EV number	Sum EV 35-195nm	Sum EV 205-505nm	sEV fraction	LEV fraction
CH9	High glucose	3640000000	2350000000	1290000000	0.6461	0.3539
CH29	High glucose	4440000000	3080000000	1350000000	0.6931	0.3047
CH60	High glucose	49600000000	38200000000	11200000000	0.7704	0.226
CH15	High glucose	46100000000	39900000000	5520000000	0.8646	0.1197
CH81	High glucose	8510000000	6590000000	1850000000	0.7747	0.2175
CH73	High glucose	7850000000	4960000000	2890000000	0.6314	0.3686
strain	Type	Total EV number	Sum EV 35-195nm	Sum EV 205-505nm	sEV fraction	LEV fraction
CH73	Low glucose	4430000000	1260000000	3140000000	0.2855	0.7097
CH29	Low glucose	10900000000	3270000000	7540000000	0.301	0.6942
CH60	Low glucose	5010000000	1730000000	3270000000	0.3444	0.6528
CH9	Low glucose	3860000000	1270000000	2580000000	0.3301	0.6677
CH15	Low glucose	5800000000	2590000000	3160000000	0.4474	0.5449
CH81	Low glucose	10900000000	5720000000	5080000000	0.5271	0.4677
