## Supplementary material for "Metabolic control of mitochondrial plasticity and extracellular vesicle biology drives Cryptococcus neoformans virulence": Table S6

Strain	Subclade	IPR	% Yeast with mitochondria tubularization under LG
CH17	VNIa-31	1.04	10.94%
CH27	VNIa-31	1.98	7.28%
CH32	VNIa-31	2.65	17.60%
CH33	VNIa-31	2.34	9.91%
CH36	VNIa-31	2.07	3.74%
CH68	VNIa-31	1.42	10.45%
CH69	VNIa-31	2.03	6.39%
CH72	VNIa-31	1.67	12.28%
CH9	VNIa-5	0.91	31.51%
CH29	VNIa-5	2.18	64.97%
CH60	VNIa-5	1.17	50.41%
CH65	VNIa-5	1.28	51.83%
CH73	VNIa-5	1.7	15.44%
CH78	VNIa-5	1.52	35.37%
CH80	VNIa-5	2.14	24.01%
CH81	VNIa-5	1.95	26.99%
