## Supplementary material for "Metabolic control of mitochondrial plasticity and extracellular vesicle biology drives Cryptococcus neoformans virulence": Table S7

Strain	Subclade	Average fraction of noncultivable cells	Averge fraction of dead or apoptotic cells	Average fraction of VBNC
CH78	VNIa-5	86.10%	0.00%	86.10%
CH60	VNIa-5	91.10%	0.00%	91.10%
CH80	VNIa-5	91.60%	2.86%	88.80%
CH81	VNIa-5	89.40%	2.94%	86.40%
CH73	VNIa-5	93.50%	2.01%	91.50%
CH29	VNIa-5	95.10%	2.04%	93.10%
CH72	VNIa-31	91.20%	2.58%	88.60%
CH69	VNIa-31	90.00%	4.03%	86.00%
CH27	VNIa-31	86.30%	5.82%	80.50%
CH68	VNIa-31	84.50%	7.59%	76.90%
CH17	VNIa-31	93.70%	8.51%	85.10%
CH32	VNIa-31	96.70%	1.45%	95.30%
